# Intraspecific genetic variation for anesthesia success in a New Zealand freshwater snail

**DOI:** 10.1101/2020.07.09.194050

**Authors:** Qiudong Song, Richard Magnuson, Joseph Jalinsky, Marissa Roseman, Maurine Neiman

## Abstract

Intraspecific genetic variation can drive phenotypic variation even across very closely related individuals. Here, we demonstrate that genetic differences between snails are a major contributor to wide variation in menthol anesthesia success in an important freshwater snail model system, *Potamopyrgus antipodarum*. Anesthesia is used to immobilize organisms for experiments and surgical procedures and to humanely mitigate pain. This is the first example of which we are aware of a role for genetic variation in anesthesia success in a mollusk. These findings highlight the fact that using only one strain or lineage for many experiments will not provide a full picture of phenotypic variation, demonstrate the importance of optimizing biomedically relevant techniques and protocols across a variety of genetic backgrounds, illuminate a potential mechanism underlying previously documented challenges in molluscan anesthesia, and set the stage for powerful and humane manipulative experiments in *P. antipodarum*.
