## Supplementary material for "Intraspecific genetic variation for anesthesia success in a New Zealand freshwater snail": Electronic supplemental material 1

### Sheet: ESM_1
Online Resource 1
Intraspecific genetic variation for anesthesia success in a freshwater snail
Genetica
Qiudong Song, Richard Magnuson, Joseph Jalinsky, Marissa Roseman, Maurine Neiman
Department of Biology, University of Iowa
maurine-neiman@uiowa.edu
Online Resource 1. SNP markers genotyped for each of 14 lineages. "?" indicates that the marker for that snail could not be called accurately
Snail	comp128041_c0_seq2	comp134834_c0_seq1	comp135714_c0_seq12	comp140766_c3_seq1	comp141987_c0_seq1	comp143177_c2_seq1	comp144295_c3_seq1	comp149246_c0_seq5	comp149357_c1_seq35	comp150035_c0_seq4	comp151037_c0_seq2	comp152737_c0_seq2	comp152973_c0_seq1	comp153594_c0_seq11	comp157372_c0_seq6	comp157769_c0_seq1	comp160897_c0_seq2	comp162701_c0_seq4	comp163630_c0_seq1	comp132525_c0_seq1	comp141103_c0_seq2	comp143011_c0_seq1	comp146173_c0_seq1	comp146583_c0_seq2	comp146704_c0_seq1	comp148591_c0_seq1	comp149304_c0_seq1	comp154585_c0_seq1	comp159303_c0_seq1	comp160266_c0_seq4	comp161255_c0_seq3	comp161323_c0_seq4	comp162441_c0_seq1	comp163987_c0_seq1	ss804270603	ss804270599	ss804270590	ss804270605	ss804270594	ss804270588	ss804270587	ss804270606	ss804270596	ss804270610	ss804270584	ss804270592	ss804270595	ss804270614	ss804270615
Alex 19_1	C:C	T:T	C:C	C:C	T:C	G:A	T:A	G:G	G:G	G:G	A:A	G:A	A:A	T:C	T:T	C:C	A:A	T:C	T:C	C:C	T:C	T:C	T:T	G:C	T:C	G:A	C:C	C:A	T:G	C:C	C:A	C:C	C:C	A:A	T:G	C:C	C:C	G:A	T:C	A:A	T:C	T:C	G:A	C:C	C:C	C:C	T:C	T:T	C:C
Alex 19_2	C:C	T:T	C:C	C:C	T:C	G:A	T:A	G:G	?	G:G	A:A	G:A	A:A	T:C	T:T	C:C	A:A	T:C	T:C	C:C	T:C	T:C	T:T	G:C	T:C	G:A	C:C	C:A	T:G	C:C	C:A	C:C	C:C	A:A	T:G	C:C	C:C	G:A	T:C	A:A	T:C	T:C	G:A	C:C	C:C	C:C	T:C	T:T	C:C
Alex 21	C:C	T:T	C:C	C:C	C:C	G:A	T:A	G:A	G:G	G:G	A:A	G:A	G:A	C:C	T:T	C:A	A:A	T:C	T:C	C:C	T:C	T:C	T:T	G:C	T:C	G:A	C:C	C:C	G:G	C:C	A:A	C:C	C:C	A:A	G:G	C:C	C:C	G:A	T:C	A:A	T:C	T:C	G:A	C:C	C:C	T:C	T:C	T:T	C:C
Alex 27	C:C	T:T	C:C	C:C	T:C	G:G	T:A	G:A	G:G	G:G	A:A	G:A	G:A	T:C	T:T	C:A	A:A	T:C	T:C	C:A	T:C	T:C	T:C	G:C	T:C	G:A	T:C	C:C	T:G	T:C	C:A	C:C	C:C	A:A	G:G	C:C	C:C	G:A	C:C	A:A	T:C	C:C	A:A	C:C	T:C	C:C	T:C	T:T	C:C
Alex 32	C:C	T:T	C:C	C:C	T:C	G:G	T:A	G:A	G:G	G:G	A:A	G:A	G:A	T:C	T:T	C:A	A:A	T:C	T:C	C:A	T:C	T:C	T:C	G:C	T:C	G:A	T:C	C:C	T:G	T:C	C:A	C:C	C:C	A:A	G:G	C:C	C:C	G:A	C:C	A:A	T:C	C:C	A:A	C:C	T:C	C:C	T:C	T:T	C:C
Alex 36	C:C	T:T	C:C	C:C	T:C	A:A	A:A	G:G	G:G	G:A	A:A	G:A	A:A	T:C	T:T	C:C	A:A	T:C	T:C	C:C	T:T	C:C	T:C	G:C	T:C	G:G	C:C	C:A	T:G	C:C	A:A	C:C	C:C	A:A	T:G	C:C	C:C	G:G	T:C	A:A	T:C	T:C	A:A	C:C	C:C	C:C	C:C	T:T	C:C
Alex 39	C:C	T:T	C:C	C:C	T:C	G:G	T:A	G:A	G:G	G:G	A:A	G:A	G:A	T:C	T:T	C:A	A:A	T:C	T:C	C:A	T:C	T:C	T:C	G:C	T:C	G:A	T:C	C:C	T:G	T:C	C:A	C:C	C:C	A:A	G:G	C:C	C:C	G:A	C:C	A:A	T:C	C:C	A:A	C:C	T:C	C:C	T:C	T:T	C:C
Grasmere 49_1	C:C	T:T	C:C	C:C	T:C	G:G	T:A	G:A	G:G	G:G	A:A	A:A	G:A	T:C	T:T	C:A	A:A	T:C	T:C	C:A	T:C	C:C	T:T	G:C	T:C	G:A	C:C	C:C	G:G	T:C	A:A	C:C	C:C	A:A	G:G	C:C	C:C	G:A	C:C	A:A	T:C	T:C	A:A	C:C	T:C	T:C	T:T	T:C	C:C
Grasmere 49_2	C:C	T:T	C:C	C:C	T:C	G:G	T:A	G:A	G:G	G:G	A:A	A:A	G:A	T:C	T:T	C:A	A:A	T:C	T:C	C:A	T:C	C:C	T:T	G:C	T:C	G:A	C:C	C:C	G:G	T:C	A:A	C:C	C:C	A:A	G:G	C:C	C:C	G:A	C:C	A:A	T:C	T:C	G:A	C:C	T:C	T:C	T:T	T:C	C:C
Grasmere 54	C:C	T:T	C:C	C:C	T:T	G:G	T:A	G:G	G:G	G:G	A:A	A:A	A:A	T:C	T:T	C:C	A:A	T:C	T:T	C:A	T:C	T:C	T:C	G:C	T:C	G:A	T:C	C:C	T:G	C:C	C:A	C:C	C:C	A:A	G:G	C:C	C:C	?	T:C	A:A	T:C	C:C	A:A	C:C	T:C	C:C	T:C	T:C	C:C
Grasmere 59	C:C	T:T	C:C	C:C	T:C	G:A	T:A	G:A	G:G	G:G	A:A	G:A	G:A	T:C	T:T	C:C	A:A	T:C	T:T	C:A	T:C	C:C	T:C	G:C	T:C	A:A	C:C	C:C	G:G	C:C	A:A	C:C	C:C	A:A	G:G	C:C	C:C	G:A	C:C	A:A	T:C	C:C	G:A	C:C	T:C	C:C	T:C	C:C	C:C
Gunn 6	C:C	T:T	C:C	C:C	T:C	G:G	T:A	G:G	G:G	?	A:A	G:A	G:A	C:C	T:T	C:C	A:A	T:C	T:T	C:A	T:C	T:C	T:T	G:G	C:C	G:A	T:C	C:C	G:G	C:C	A:A	C:C	C:C	A:A	G:G	C:C	C:C	A:A	T:C	A:A	C:C	C:C	G:A	C:C	C:C	C:C	C:C	C:C	C:C
Gunn 7	C:C	T:T	C:C	C:C	T:C	G:G	T:A	G:A	G:G	G:G	A:A	A:A	G:A	T:C	T:T	C:A	A:A	T:C	T:C	C:A	T:C	C:C	T:T	G:C	T:C	G:A	C:C	C:C	G:G	T:C	A:A	C:C	C:C	A:A	G:G	C:C	C:C	G:A	C:C	A:A	T:C	T:C	A:A	C:C	T:C	T:C	T:T	T:C	C:C
Gunn 9	C:C	T:T	C:C	C:C	T:C	G:G	T:A	G:G	G:G	G:G	A:A	G:A	A:A	C:C	T:T	C:C	A:A	T:C	T:T	C:C	T:T	C:C	T:C	G:G	C:C	A:A	T:C	C:C	G:G	C:C	A:A	C:C	C:C	A:A	G:G	C:C	C:C	G:A	C:C	A:A	C:C	C:C	A:A	C:C	T:C	C:C	T:T	T:C	C:C
